# Quantitative chromatin protein dynamics during replication origin firing in human cells

**DOI:** 10.1101/2024.04.25.590934

**Authors:** Sampath Amitash Gadi, Ivo Alexander Hendriks, Christian Friberg Nielsen, Petya Popova, Ian D. Hickson, Michael Lund Nielsen, Luis Toledo

**Author notes:** Current address: Protein Signalling Program, Novo Nordisk Foundation Center for Protein Research, Faculty of Health and Medical Sciences, University of Copenhagen, Copenhagen 2200, Denmark (Sampath Amitash Gadi). Current address: BiOrigin, Ole Maaløes Vej 3, Copenhagen 2200, Denmark (Luis Toledo). These authors contributed equally (Sampath Amitash Gadi, Ivo Alexander Hendriks).

## Abstract

Accurate genome duplication requires a tightly regulated DNA replication program, which relies on the fine regulation of origin firing. While the molecular steps involved in origin firing have been determined predominantly in budding yeast, the complexity of this process in human cells has yet to be fully elucidated. Here, we describe a straightforward proteomics approach to systematically analyse protein recruitment to the chromatin during induced origin firing in human cells. Using a specific inhibitor against CHK1 kinase, we induced a synchronised wave of dormant origin firing (DOF) and assessed the S phase chromatin proteome at different time points. We provide time-resolved loading dynamics of 3,269 proteins, including the core replication machinery and origin firing factors. This dataset accurately represents known temporal dynamics of proteins on the chromatin during the activation of replication forks and the subsequent DNA damage due to the hyperactivation of excessive replication forks. Finally, we used our dataset to identify the condensin II subunit NCAPH2 as a novel factor required for efficient origin firing and replication. Overall, we provide a comprehensive resource to interrogate the protein recruitment dynamics of replication origin firing events in human cells.
