## Supplementary Table 3 for "Quantitative chromatin protein dynamics during replication origin firing in human cells"

### Sheet: Genes selected for siRNA screen
Category	Gene name	Pearson Correlation Rank with CDC45
Upward Trend on Chromatin	AHCYL1	2057
Upward Trend on Chromatin	AMOTL2	56
Upward Trend on Chromatin	C7orf50	2777
Upward Trend on Chromatin	CCNT1	76
Upward Trend on Chromatin	CEP131	35
Upward Trend on Chromatin	CEP78	33
Upward Trend on Chromatin	CSK	253
Upward Trend on Chromatin	DOCK5	330
Upward Trend on Chromatin	EDF1	2131
Upward Trend on Chromatin	GIT1	23
Upward Trend on Chromatin	KIF14	38
Upward Trend on Chromatin	LBR	83
Upward Trend on Chromatin	LIN9	54
Upward Trend on Chromatin	MARK2	264
Upward Trend on Chromatin	MYOF	138
Upward Trend on Chromatin	NCAPH2	124
Upward Trend on Chromatin	NF2	39
Upward Trend on Chromatin	NIPSNAP1	1649
Upward Trend on Chromatin	NR4A1	197
Upward Trend on Chromatin	PDCL3	78
Upward Trend on Chromatin	PSMD11	132
Upward Trend on Chromatin	PTK2	281
Upward Trend on Chromatin	PXN	152
Upward Trend on Chromatin	RALA	80
Upward Trend on Chromatin	RASAL2	107
Upward Trend on Chromatin	SQSTM1	651
Upward Trend on Chromatin	SSBP1	101
Upward Trend on Chromatin	STXBP6	104
Upward Trend on Chromatin	TFRC	28
Upward Trend on Chromatin	TRIO	79
Upward Trend on Chromatin	TUBB8	44
Upward Trend on Chromatin	WASF2	516
Upward Trend on Chromatin	ZNF319	238
Upward Trend on Chromatin	ZNF770	477
RECQL4 Like	ECT2	1360
RECQL4 Like	FAM208B	874
TOPBP1 Like	GIGYF2	47
TOPBP1 Like	MRPS11	117
TOPBP1 Like	TLK2	70
MCM10 Like	CIC	60
MCM10 Like	RNF114	99
Downward Trend on Chromatin	C2orf49	3179
Downward Trend on Chromatin	HES1	2877
MSH3 Like	GNL1	57
PCNA Like	ATF2	777
PCNA Like	SEPT7	586
Positive Controls	CDC45	1
Positive Controls	PCNA	81
Positive Controls	RECQL4	1388
Positive Controls	TOPBP1	95
