## Supplementary Table 4 for "Quantitative chromatin protein dynamics during replication origin firing in human cells"

### Sheet: Cherry-pick siRNA Library Plate
LP_123568
G-CUSTOM-716166
Plate	Well	Pool Catalog Number	Duplex Catalog Number	Gene Symbol	GENE ID	Gene Accession	GI Number	Sequence
Plate 1	A2	M-009411-02	D-009411-01	RASAL2	9462	NM_004841	25121934	GAACAUAACUCCAGUCCAA
Plate 1	A2	M-009411-02	D-009411-02	RASAL2	9462	NM_004841	25121934	GAAAGUAGCCUUCCUAAUG
Plate 1	A2	M-009411-02	D-009411-05	RASAL2	9462	NM_004841	25121934	GAUAUUACCAAGUCAUUGA
Plate 1	A2	M-009411-02	D-009411-18	RASAL2	9462	NM_004841	25121934	CCUAUACGCUUGACCGGAA
Plate 1	B2	M-016186-01	D-016186-01	NCAPH2	29781	NM_014551	148368986	GGACUAACGUGGAUCUCAA
Plate 1	B2	M-016186-01	D-016186-02	NCAPH2	29781	NM_014551	148368986	GAACAACAAUCCCCUGUAC
Plate 1	B2	M-016186-01	D-016186-03	NCAPH2	29781	NM_014551	148368986	CGGAAGGAUUUCAGGAUGA
Plate 1	B2	M-016186-01	D-016186-04	NCAPH2	29781	NM_014551	148368986	GAAUACCUCUACUCACUCG
Plate 1	C2	M-026005-01	D-026005-01	CEP78	84131	NM_032171	149274650	GAGGAGUUGUCCAGAAAUA
Plate 1	C2	M-026005-01	D-026005-02	CEP78	84131	NM_032171	149274650	GCGAUAAGAUACAAAGAUG
Plate 1	C2	M-026005-01	D-026005-03	CEP78	84131	NM_032171	149274650	UGAAUAAAUCGGCUUCUUU
Plate 1	C2	M-026005-01	D-026005-04	CEP78	84131	NM_032171	149274650	CAAUACAACUCUGGUCGUU
Plate 1	D2	M-007024-00	D-007024-01	RNF114	55905	NM_018683	19923549	GAACUUUGAUCAGGAAGGA
Plate 1	D2	M-007024-00	D-007024-02	RNF114	55905	NM_018683	19923549	GCUUAGAGGUGUACGAGAA
Plate 1	D2	M-007024-00	D-007024-03	RNF114	55905	NM_018683	19923549	GUGGAACACUGCAAAUUAU
Plate 1	D2	M-007024-00	D-007024-04	RNF114	55905	NM_018683	19923549	GCACGGAUACCAAAUCUGU
Plate 1	E2	M-014287-01	D-014287-01	PDCL3	79031	NM_024065	163310761	GAAGGAUUAUGUUCAAGAA
Plate 1	E2	M-014287-01	D-014287-02	PDCL3	79031	NM_024065	163310761	GCAUGAACCUGACAAGAGA
Plate 1	E2	M-014287-01	D-014287-03	PDCL3	79031	NM_024065	163310761	GAAUGGAAACUGUCUGAAU
Plate 1	E2	M-014287-01	D-014287-04	PDCL3	79031	NM_024065	163310761	GAAUGACAUCUUACGCAAA
Plate 1	F2	M-013918-01	D-013918-01	GIGYF2	26058	NM_001103148	156766046	CAAGAUACCUUCAGACCUU
Plate 1	F2	M-013918-01	D-013918-02	GIGYF2	26058	NM_001103148	156766046	CUUAUGAGGUCCAUGAUUA
Plate 1	F2	M-013918-01	D-013918-03	GIGYF2	26058	NM_001103148	156766046	GAGCAUAGAUGAUGACAGG
Plate 1	F2	M-013918-01	D-013918-04	GIGYF2	26058	NM_001103148	156766046	GAAGAAGGUCUCAAACAUU
Plate 1	G2	M-010230-00	D-010230-01	SQSTM1	8878	NM_003900	19923742	GAAAUGGGUCCACCAGGAA
Plate 1	G2	M-010230-00	D-010230-02	SQSTM1	8878	NM_003900	19923742	GAUCUGCGAUGGCUGCAAU
Plate 1	G2	M-010230-00	D-010230-03	SQSTM1	8878	NM_003900	19923742	GCAUUGAAGUUGAUAUCGA
Plate 1	G2	M-010230-00	D-010230-04	SQSTM1	8878	NM_003900	19923742	GAAGUGGACCCGUCUACAG
Plate 1	H2	M-011489-01	D-011489-01	NIPSNAP1	8508	NM_001202502	321267510	CCAGCAACCUCUAUAAGAU
Plate 1	H2	M-011489-01	D-011489-03	NIPSNAP1	8508	NM_001202502	321267510	GCAACUGGAACACGUGGUA
Plate 1	H2	M-011489-01	D-011489-04	NIPSNAP1	8508	NM_001202502	321267510	GAUCUCGCCUCUGCAGUGA
Plate 1	H2	M-011489-01	D-011489-21	NIPSNAP1	8508	NM_001202502	321267510	CCAGGAACCAUGAUCGAGU
Plate 1	A3	M-011607-01	D-011607-02	SEPT7	989	NM_001011553	148352328	UUGCAGCUGUGACUUAUAA
Plate 1	A3	M-011607-01	D-011607-03	SEPT7	989	NM_001011553	148352328	UGAAUUCACGCUUAUGGUA
Plate 1	A3	M-011607-01	D-011607-04	SEPT7	989	NM_001011553	148352328	UAUGAGAACUACAGAAGCA
Plate 1	A3	M-011607-01	D-011607-17	SEPT7	989	NM_001011553	148352328	GCUGAGGAGAGGAGCGUCA
Plate 1	B3	M-014299-00	D-014299-01	C2orf49	79074	NM_024093	13129093	GAUGGAAGUUCAACAAGUA
Plate 1	B3	M-014299-00	D-014299-02	C2orf49	79074	NM_024093	13129093	GAGAACAACAUGAGAUUAA
Plate 1	B3	M-014299-00	D-014299-03	C2orf49	79074	NM_024093	13129093	CAGGCAAGCUUUACCAGUA
Plate 1	B3	M-014299-00	D-014299-04	C2orf49	79074	NM_024093	13129093	GAAUGGAGAUAAUGAUCGA
Plate 1	C3	M-029710-01	D-029710-01	FAM208B	54906	NM_017782	148806890	ACUAGAAGCUGUAACAUUA
Plate 1	C3	M-029710-01	D-029710-02	FAM208B	54906	NM_017782	148806890	GGACAUUCCCUCUCUAGUA
Plate 1	C3	M-029710-01	D-029710-03	FAM208B	54906	NM_017782	148806890	CAGGAAAGGUGCAGUGCUA
Plate 1	C3	M-029710-01	D-029710-04	FAM208B	54906	NM_017782	148806890	GUACAUCUGACCAUGAAUA
Plate 1	D3	M-003917-02	D-003917-17	NF2	4771	NM_181831	163644292	ACGCCGAGAUGGAGUUCAA
Plate 1	D3	M-003917-02	D-003917-18	NF2	4771	NM_181831	163644292	CUUACGCCGUCCAGGCCAA
Plate 1	D3	M-003917-02	D-003917-19	NF2	4771	NM_181831	163644292	AGAAGCAGAUUUUAGAUGA
Plate 1	D3	M-003917-02	D-003917-20	NF2	4771	NM_181831	163644292	AGGAAGCAACCCAAGACGU
Plate 1	E3	M-005389-02	D-005389-01	TLK2	11011	NM_006852	11140818	GAAAUGAUCUGGACUUCUA
Plate 1	E3	M-005389-02	D-005389-03	TLK2	11011	NM_006852	11140818	CCAAAGAUCUCAAAUAAAG
Plate 1	E3	M-005389-02	D-005389-04	TLK2	11011	NM_006852	11140818	GCAUGGAGCUAACAUCACA
Plate 1	E3	M-005389-02	D-005389-05	TLK2	11011	NM_006852	11140818	GGGAAGAGAUAGAAAGACA
Plate 1	F3	M-003289-02	D-003289-05	PCNA	5111	NM_002592	33239449	GAUCGAGGAUGAAGAAGGA
Plate 1	F3	M-003289-02	D-003289-07	PCNA	5111	NM_002592	33239449	GCCGAGAUCUCAGCCAUAU
Plate 1	F3	M-003289-02	D-003289-09	PCNA	5111	NM_002592	33239449	GAGGCCUGCUGGGAUAUUA
Plate 1	F3	M-003289-02	D-003289-10	PCNA	5111	NM_002592	33239449	GUGGAGAACUUGGAAAUGG
Plate 1	G3	M-016773-00	D-016773-01	STXBP6	29091	NM_014178	46048194	GAACAGCGCCCAGCAGUUU
Plate 1	G3	M-016773-00	D-016773-02	STXBP6	29091	NM_014178	46048194	GGUCAAGGCGAAUAUUUAA
Plate 1	G3	M-016773-00	D-016773-03	STXBP6	29091	NM_014178	46048194	CGGCAGAGUUUGAUUUGUU
Plate 1	G3	M-016773-00	D-016773-04	STXBP6	29091	NM_014178	46048194	GAAUGAGCGUGGAGAGCGA
Plate 1	H3	M-012358-01	D-012358-03	TOPBP1	11073	NM_007027	20143948	GGAAUCACCUCCUCAUGUA
Plate 1	H3	M-012358-01	D-012358-05	TOPBP1	11073	NM_007027	20143948	ACACUAAUCGGGAGUAUAA
Plate 1	H3	M-012358-01	D-012358-06	TOPBP1	11073	NM_007027	20143948	GAGCCGAACAUCCAGUUUA
Plate 1	H3	M-012358-01	D-012358-07	TOPBP1	11073	NM_007027	20143948	AACCAUAUAUCCAUGCUAA
Plate 1	A4	M-020565-02	D-020565-02	GIT1	28964	NM_014030	146231980	GGACGACGCCAUCUAUUCA
Plate 1	A4	M-020565-02	D-020565-03	GIT1	28964	NM_014030	146231980	GCACACCCAUUGACUAUGC
Plate 1	A4	M-020565-02	D-020565-04	GIT1	28964	NM_014030	146231980	GGACGCCACAUCUCCAUUG
Plate 1	A4	M-020565-02	D-020565-05	GIT1	28964	NM_014030	146231980	CCGCACACCCAUUGACUAU
Plate 1	B4	M-005163-00	D-005163-01	PXN	5829	NM_002859	4506344	UGGCUUCGCUGUCGGAUUU
Plate 1	B4	M-005163-00	D-005163-02	PXN	5829	NM_002859	4506344	GAACGACAAGCCUUACUGU
Plate 1	B4	M-005163-00	D-005163-03	PXN	5829	NM_002859	4506344	GGACGUGGCACCCUGAACA
Plate 1	B4	M-005163-00	D-005163-04	PXN	5829	NM_002859	4506344	GCAGCAACCUUUCUGAACU
Plate 1	C4	M-013232-00	D-013232-01	AMOTL2	51421	NM_016201	32484976	GAAAGCAGGUUAAAGGUGC
Plate 1	C4	M-013232-00	D-013232-02	AMOTL2	51421	NM_016201	32484976	CAAGGGCUCUCUUCUAGUG
Plate 1	C4	M-013232-00	D-013232-03	AMOTL2	51421	NM_016201	32484976	GAACGGCUCCUUCAGUUGU
Plate 1	C4	M-013232-00	D-013232-04	AMOTL2	51421	NM_016201	32484976	CAGAACAACUGCGAGAGAA
Plate 1	D4	M-022568-01	D-022568-01	ZNF319	57567	NM_020807	55741867	GCGAGAAACGCUUCAAGUA
Plate 1	D4	M-022568-01	D-022568-02	ZNF319	57567	NM_020807	55741867	GAGCAGCAGUUCAAGUGUG
Plate 1	D4	M-022568-01	D-022568-03	ZNF319	57567	NM_020807	55741867	CCGAGGAGCCCUUCAAAUG
Plate 1	D4	M-022568-01	D-022568-04	ZNF319	57567	NM_020807	55741867	AAGAUGGGCUUCUCACUAC
Plate 1	E4	M-009697-01	D-009697-01	EDF1	8721	NM_003792	24497592	CCACGAAAAUCAAUGAGAA
Plate 1	E4	M-009697-01	D-009697-03	EDF1	8721	NM_003792	24497592	GGCCAGAACAAACAACAUU
Plate 1	E4	M-009697-01	D-009697-04	EDF1	8721	NM_003792	24497592	AAUCCAAGCAGGCUAUCUU
Plate 1	E4	M-009697-01	D-009697-05	EDF1	8721	NM_003792	24497592	GCAAGGGGCUUACGCAGAA
Plate 1	F4	M-006450-00	D-006450-01	ECT2	1894	NM_018098	21735571	GAUAAAGGAUGAUCUUGAA
Plate 1	F4	M-006450-00	D-006450-02	ECT2	1894	NM_018098	21735571	GCACUCACCUUGUAGUUGA
Plate 1	F4	M-006450-00	D-006450-03	ECT2	1894	NM_018098	21735571	GAAGGGCUCUUAUGACAUC
Plate 1	F4	M-006450-00	D-006450-04	ECT2	1894	NM_018098	21735571	CAGAGGAGAUUAAGACUAU
Plate 1	G4	M-003110-02	D-003110-06	CSK	1445	NM_004383	4758077	GAACAAAGUCGCCGUCAAG
Plate 1	G4	M-003110-02	D-003110-07	CSK	1445	NM_004383	4758077	GCGAGUGCCUUAUCCAAGA
Plate 1	G4	M-003110-02	D-003110-08	CSK	1445	NM_004383	4758077	GGAGAAGGGCUACAAGAUG
Plate 1	G4	M-003110-02	D-003110-09	CSK	1445	NM_004383	4758077	GGAACAAAGUCGCCGUCAA
Plate 1	H4	M-012043-02	D-012043-02	GNL1	2794	NM_005275	38788318	CAUCAUAUCCGCAGGCUUA
Plate 1	H4	M-012043-02	D-012043-04	GNL1	2794	NM_005275	38788318	GCUACGACCCAAAUCGAUA
Plate 1	H4	M-012043-02	D-012043-17	GNL1	2794	NM_005275	38788318	CGAGAGGAACAGACCGACA
Plate 1	H4	M-012043-02	D-012043-19	GNL1	2794	NM_005275	38788318	AGGACAAACGGGAGCGGAA
Plate 1	A5	M-023335-01	D-023335-01	CEP131	22994	NM_001009811	111955161	CAACUUCACUGCUAACAAC
Plate 1	A5	M-023335-01	D-023335-03	CEP131	22994	NM_001009811	111955161	GGAGGUCACUGUCCGAGGU
Plate 1	A5	M-023335-01	D-023335-04	CEP131	22994	NM_001009811	111955161	GGACAGGACGCAGGACGUU
Plate 1	A5	M-023335-01	D-023335-17	CEP131	22994	NM_001009811	111955161	CGGGAACACUGUCGAAGAA
Plate 1	B5	M-021365-01	D-021365-01	SSBP1	6742	NM_003143	4507230	CAACAACAAUCAUAGCUGA
Plate 1	B5	M-021365-01	D-021365-03	SSBP1	6742	NM_003143	4507230	UGAGUGACCAGACGAAAGA
Plate 1	B5	M-021365-01	D-021365-04	SSBP1	6742	NM_003143	4507230	AGACAUGAGUCCGAAACAA
Plate 1	B5	M-021365-01	D-021365-17	SSBP1	6742	NM_003143	4507230	ACUAAUGAGAUGUGGCGAU
Plate 1	C5	M-009235-00	D-009235-01	RALA	5898	NM_005402	33946328	GGACUACGCUGCAAUUAGA
Plate 1	C5	M-009235-00	D-009235-02	RALA	5898	NM_005402	33946328	GCAGACAGCUAUCGGAAGA
Plate 1	C5	M-009235-00	D-009235-03	RALA	5898	NM_005402	33946328	GAAAUUCGAGCGAGAAAGA
Plate 1	C5	M-009235-00	D-009235-04	RALA	5898	NM_005402	33946328	GAGCUAAUGUUGACAAGGU
Plate 1	D5	M-003319-00	D-003319-01	KIF14	9928	NM_014875	7661877	GAAUGAAGAUCCACAACUA
Plate 1	D5	M-003319-00	D-003319-02	KIF14	9928	NM_014875	7661877	GGAAUUAUGUUUCAAAUGG
Plate 1	D5	M-003319-00	D-003319-03	KIF14	9928	NM_014875	7661877	AGAAACACGUCUUACAUUA
Plate 1	D5	M-003319-00	D-003319-04	KIF14	9928	NM_014875	7661877	GAAUAAAGGUGUACCAAAG
Plate 1	E5	M-007770-01	D-007770-05	HES1	3280	NM_005524	8400709	CGAAGAGCAAGAAUAAAUG
Plate 1	E5	M-007770-01	D-007770-06	HES1	3280	NM_005524	8400709	UGAACGAGGUGACCCGCUU
Plate 1	E5	M-007770-01	D-007770-07	HES1	3280	NM_005524	8400709	AGAUCAAUGCCAUGACCUA
Plate 1	E5	M-007770-01	D-007770-08	HES1	3280	NM_005524	8400709	GAAGAAAGAUAGCUCGCGG
Plate 1	F5	M-005047-00	D-005047-01	TRIO	7204	NM_007118	6005921	GAUAAGAGGUACAGAGAUU
Plate 1	F5	M-005047-00	D-005047-02	TRIO	7204	NM_007118	6005921	GGAAGUCGCUCCUUGACAA
Plate 1	F5	M-005047-00	D-005047-03	TRIO	7204	NM_007118	6005921	CAACGGAGAGUCCAUGUUA
Plate 1	F5	M-005047-00	D-005047-04	TRIO	7204	NM_007118	6005921	GAACACCAACUUCAGAUAA
Plate 1	G5	M-022215-00	D-022215-01	ZNF770	54989	NM_014106	46094071	GGAAAGACACUACCUAAUU
Plate 1	G5	M-022215-00	D-022215-02	ZNF770	54989	NM_014106	46094071	GACAUCAGCUUACUCACUU
Plate 1	G5	M-022215-00	D-022215-03	ZNF770	54989	NM_014106	46094071	GAGGAAAGAUGGGCAUUAC
Plate 1	G5	M-022215-00	D-022215-04	ZNF770	54989	NM_014106	46094071	GCUAGGCACUAUCUCAUUC
Plate 1	H5	M-009871-00	D-009871-01	ATF2	1386	NM_001880	22538421	GAAGAAAUCUGGCUAUCAU
Plate 1	H5	M-009871-00	D-009871-02	ATF2	1386	NM_001880	22538421	GACAAACCCUUUCUAUGUA
Plate 1	H5	M-009871-00	D-009871-03	ATF2	1386	NM_001880	22538421	GAAGUGGGUUUGUUUAAUG
Plate 1	H5	M-009871-00	D-009871-04	ATF2	1386	NM_001880	22538421	GGACAAACCAUGCCUGUUG
Plate 1	A6	M-027983-01	D-027983-01	RIF1	55183	NM_018151	56676334	UCACGUAGCCCUAAAUUUA
Plate 1	A6	M-027983-01	D-027983-02	RIF1	55183	NM_018151	56676334	AGACGGUGCUCUAUUGUUA
Plate 1	A6	M-027983-01	D-027983-03	RIF1	55183	NM_018151	56676334	GUGAGGAGAUCUAAAGGUU
Plate 1	A6	M-027983-01	D-027983-04	RIF1	55183	NM_018151	56676334	CAGAAGAGUCCAUUGCAUA
Plate 1	B6	M-003426-04	D-003426-20	NR4A1	3164	NM_173157	27894343	GCACCUUCAUGGACGGCUA
Plate 1	B6	M-003426-04	D-003426-21	NR4A1	3164	NM_173157	27894343	GCAUUAUGGUGUCCGCACA
Plate 1	B6	M-003426-04	D-003426-22	NR4A1	3164	NM_173157	27894343	UGAAGGAAGUUGUCCGAAC
Plate 1	B6	M-003426-04	D-003426-23	NR4A1	3164	NM_173157	27894343	CUGCAGAACCGCAUCGCCA
Plate 1	C6	M-011367-00	D-011367-01	PSMD11	5717	NM_002815	28872724	GAACACAUAUCUAGUCUCA
Plate 1	C6	M-011367-00	D-011367-02	PSMD11	5717	NM_002815	28872724	GGGAGGGUGUCCUGAUUAU
Plate 1	C6	M-011367-00	D-011367-03	PSMD11	5717	NM_002815	28872724	CGACGUGGAAAGGAAAUUA
Plate 1	C6	M-011367-00	D-011367-04	PSMD11	5717	NM_002815	28872724	GGAGGUCGAGCUGUGUUUA
Plate 1	D6	M-027356-01	D-027356-01	TUBB8	347688	NM_177987	255918169	CCAGACAACUUCAUCUUCG
Plate 1	D6	M-027356-01	D-027356-02	TUBB8	347688	NM_177987	255918169	CAAGAUAAGAACAGCAGUU
Plate 1	D6	M-027356-01	D-027356-04	TUBB8	347688	NM_177987	255918169	UAGAUAACGAAGCUCUGUA
Plate 1	D6	M-027356-01	D-027356-13	TUBB8	347688	NM_177987	255918169	AGUCAGUGAUGGACGUUGU
Plate 1	E6	M-021505-00	D-021505-01	LBR	3930	NM_002296	37595749	GAAGAAGACUCAAGUAUAG
Plate 1	E6	M-021505-00	D-021505-02	LBR	3930	NM_002296	37595749	GGAGUUCACUUUAUUAUGA
Plate 1	E6	M-021505-00	D-021505-03	LBR	3930	NM_002296	37595749	GAAAUAGCAUCAGCAGAUA
Plate 1	E6	M-021505-00	D-021505-04	LBR	3930	NM_002296	37595749	CCAAUGGCUUCUCUAAUUA
Plate 1	F6	M-012141-00	D-012141-01	WASF2	10163	NM_006990	45007036	UCAACAAUCUUACCCCUUA
Plate 1	F6	M-012141-00	D-012141-02	WASF2	10163	NM_006990	45007036	GCAAGUAGCUAUCCGCCAC
Plate 1	F6	M-012141-00	D-012141-03	WASF2	10163	NM_006990	45007036	UCGCAUUGCUGUUGAGUAC
Plate 1	F6	M-012141-00	D-012141-04	WASF2	10163	NM_006990	45007036	AAUCAAGACACGUAAGGAA
Plate 1	G6	M-010559-01	D-010559-01	RECQL4	9401	NM_004260	116812615	GGAAGAGCCUCAUCUAAGG
Plate 1	G6	M-010559-01	D-010559-02	RECQL4	9401	NM_004260	116812615	ACAGUGAGGUCCCAGAUUU
Plate 1	G6	M-010559-01	D-010559-03	RECQL4	9401	NM_004260	116812615	CAAUACAGCUUACCGUACA
Plate 1	G6	M-010559-01	D-010559-04	RECQL4	9401	NM_004260	116812615	GCAAUUACGUACGGCUCAA
Plate 1	H6	M-004260-02	D-004260-02	MARK2	2011	NM_001039468	86990431	GCGGAGAGGUAUUUGAUUA
Plate 1	H6	M-004260-02	D-004260-03	MARK2	2011	NM_001039468	86990431	GGAACAAGCUGGACACCUU
Plate 1	H6	M-004260-02	D-004260-04	MARK2	2011	NM_001039468	86990431	GAAACUAUUCCGCGAAGUA
Plate 1	H6	M-004260-02	D-004260-05	MARK2	2011	NM_001039468	86990431	GCUCAGACCUCACGUGGUG
Plate 1	A7	M-003232-02	D-003232-05	CDC45	8318	NM_003504	34335230	GCACACGGAUCUCCUUUGA
Plate 1	A7	M-003232-02	D-003232-06	CDC45	8318	NM_003504	34335230	GCAAACACCUGCUCAAGUC
Plate 1	A7	M-003232-02	D-003232-08	CDC45	8318	NM_003504	34335230	GGACGUGGAUGCUCUGUGU
Plate 1	A7	M-003232-02	D-003232-09	CDC45	8318	NM_003504	34335230	UCAAUGUCGUCAAUGUAUA
Plate 1	B7	M-014873-01	D-014873-01	C7orf50	84310	NM_032350	142377640	GAGCAGAGGGUCCUGGAAA
Plate 1	B7	M-014873-01	D-014873-02	C7orf50	84310	NM_032350	142377640	GCACAAGAACUGGAGGUUU
Plate 1	B7	M-014873-01	D-014873-03	C7orf50	84310	NM_032350	142377640	GUAUGACAGUGACAAGGUU
Plate 1	B7	M-014873-01	D-014873-04	C7orf50	84310	NM_032350	142377640	UGAAGAAGGCGUCAGCAGA
Plate 1	C7	M-008810-01	D-008810-01	AHCYL1	10768	NM_006621	111120323	GCAAGUCGAUGUCGUAAUA
Plate 1	C7	M-008810-01	D-008810-02	AHCYL1	10768	NM_006621	111120323	GCACUUGGAUCGCAUGAAA
Plate 1	C7	M-008810-01	D-008810-03	AHCYL1	10768	NM_006621	111120323	GAACGUCAAUGAUUCUGUU
Plate 1	C7	M-008810-01	D-008810-04	AHCYL1	10768	NM_006621	111120323	GAAAAUGGAUGAAUACGUU
Plate 1	D7	M-015185-01	D-015185-03	CIC	23152	NM_015125	112421107	GCAGGUGCCAGGACUGAAA
Plate 1	D7	M-015185-01	D-015185-04	CIC	23152	NM_015125	112421107	GAUUGGAAGUGGUGCAACA
Plate 1	D7	M-015185-01	D-015185-17	CIC	23152	NM_015125	112421107	GCUUAGUGUAUUCGGACAA
Plate 1	D7	M-015185-01	D-015185-18	CIC	23152	NM_015125	112421107	GAGAAGCCGCAAUGAGCGA
Plate 1	E7	M-018931-01	D-018931-01	DOCK5	80005	NM_024940	117553585	AGAACUAUCUAAUUCGUUG
Plate 1	E7	M-018931-01	D-018931-02	DOCK5	80005	NM_024940	117553585	GUAACGGGAUGCCCAAGGA
Plate 1	E7	M-018931-01	D-018931-03	DOCK5	80005	NM_024940	117553585	GAGUGGCAGUGAUGGAUAU
Plate 1	E7	M-018931-01	D-018931-04	DOCK5	80005	NM_024940	117553585	UAUCAUACAUGGGAAGGUG
Plate 1	F7	M-003164-02	D-003164-05	PTK2	5747	NM_005607	27886592	GAAGUUGGGUUGUCUAGAA
Plate 1	F7	M-003164-02	D-003164-07	PTK2	5747	NM_005607	27886592	GGAAAUUGCUUUGAAGUUG
Plate 1	F7	M-003164-02	D-003164-08	PTK2	5747	NM_005607	27886592	GGUUCAAGCUGGAUUAUUU
Plate 1	F7	M-003164-02	D-003164-09	PTK2	5747	NM_005607	27886592	GCGAUUAUAUGUUAGAGAU
Plate 1	G7	M-018918-01	D-018918-02	LIN9	286826	NM_173083	32996736	GAAGAGAGAUCAGCAUUAA
Plate 1	G7	M-018918-01	D-018918-03	LIN9	286826	NM_173083	32996736	GAACAAGGACCUAAACAAA
Plate 1	G7	M-018918-01	D-018918-04	LIN9	286826	NM_173083	32996736	GCAUAAAGUUCAACAGUAU
Plate 1	G7	M-018918-01	D-018918-17	LIN9	286826	NM_173083	32996736	GAAGAUUGGUUUUCGAUUA
Plate 1	H7	M-013584-01	D-013584-02	MYOF	26509	NM_133337	19718758	GAACGGCUGCAAACAAAUA
Plate 1	H7	M-013584-01	D-013584-03	MYOF	26509	NM_133337	19718758	GAAGAUGGGAGUAGAAUCA
Plate 1	H7	M-013584-01	D-013584-04	MYOF	26509	NM_133337	19718758	CGUCUUUGCUGAAAUGUAU
Plate 1	H7	M-013584-01	D-013584-17	MYOF	26509	NM_133337	19718758	UUAUAGAAGACACGAGAUA
Plate 1	A8	M-003220-02	D-003220-05	CCNT1	904	NM_001240	17978465	UAUCAACACUGCUAUAGUA
Plate 1	A8	M-003220-02	D-003220-06	CCNT1	904	NM_001240	17978465	GAACAAACGUCCUGGUGAU
Plate 1	A8	M-003220-02	D-003220-07	CCNT1	904	NM_001240	17978465	GCACAAGACUCACCCAUCU
Plate 1	A8	M-003220-02	D-003220-09	CCNT1	904	NM_001240	17978465	UAGUAUACAUGCAUCGAUU
Plate 1	B8	M-013623-00	D-013623-01	MRPS11	64963	NM_022839	16554608	GCAGAAAGUUGAACAGAAC
Plate 1	B8	M-013623-00	D-013623-02	MRPS11	64963	NM_022839	16554608	GCACAGGCAUCGCAGCACA
Plate 1	B8	M-013623-00	D-013623-03	MRPS11	64963	NM_022839	16554608	ACAGAGGGAUUUCGGAAUG
Plate 1	B8	M-013623-00	D-013623-04	MRPS11	64963	NM_022839	16554608	CAUCCGAGUUGUGGUGAAA
Plate 1	C8	M-003941-02	D-003941-05	TFRC	7037	NM_003234	4507456	GGAGAACCAUUGUCAUAUA
Plate 1	C8	M-003941-02	D-003941-06	TFRC	7037	NM_003234	4507456	GGACACAGAUUAUCCUUAU
Plate 1	C8	M-003941-02	D-003941-07	TFRC	7037	NM_003234	4507456	GCACAGCUCUCCUAUUGAA
Plate 1	C8	M-003941-02	D-003941-21	TFRC	7037	NM_003234	4507456	CCACUGUUGUAUACGCUUA
Plate 1	D8	D-001206-13	D-001210-01	siGENOME Non-targeting Control	0		0	UAGCGACUAAACACAUCAA
Plate 1	D8	D-001206-13	D-001210-02	siGENOME Non-targeting Control	0		0	UAAGGCUAUGAAGAGAUAC
Plate 1	D8	D-001206-13	D-001210-03	siGENOME Non-targeting Control	0		0	AUGUAUUGGCCUGUAUUAG
Plate 1	D8	D-001206-13	D-001210-04	siGENOME Non-targeting Control	0		0	AUGAACGUGAAUUGCUCAA
Plate 1	A9	M-003471-00	D-003471-01	CDKN1A	1026	NM_000389	17978496	GAUGGAACUUCGACUUUGU
Plate 1	A9	M-003471-00	D-003471-02	CDKN1A	1026	NM_000389	17978496	GCGAUGGAACUUCGACUUU
Plate 1	A9	M-003471-00	D-003471-03	CDKN1A	1026	NM_000389	17978496	CGAUGGAACUUCGACUUUG
Plate 1	A9	M-003471-00	D-003471-04	CDKN1A	1026	NM_000389	17978496	CGACUGUGAUGCGCUAAUG
Plate 1	B9	M-008234-01	D-008234-01	REV1	51455	NM_001037872	84043966	GAAUAUGGCAUUUGACUUU
Plate 1	B9	M-008234-01	D-008234-02	REV1	51455	NM_001037872	84043966	GAAAUACUGUACUGAUCUA
Plate 1	B9	M-008234-01	D-008234-03	REV1	51455	NM_001037872	84043966	GAAAUGUGCUGCCUCUGUU
Plate 1	B9	M-008234-01	D-008234-04	REV1	51455	NM_001037872	84043966	GAGAAGAGCAGCACUGAUU
Plate 1	C9	M-006302-01	D-006302-01	REV3L	5980	NM_002912	153792011	GAGAGUACCUCCAGAUUUA
Plate 1	C9	M-006302-01	D-006302-02	REV3L	5980	NM_002912	153792011	GAAGUUAUCUGGCUGCUUU
Plate 1	C9	M-006302-01	D-006302-03	REV3L	5980	NM_002912	153792011	GCUAAUCCCUCUAUAGUUA
Plate 1	C9	M-006302-01	D-006302-04	REV3L	5980	NM_002912	153792011	CAAAGAUGCUGCUACAUUA
Plate 1	D9	M-003272-03	D-003272-10	MAD2L2	10459	NM_006341	6006019	GAGAAAUUCGUCUUUGAGA
Plate 1	D9	M-003272-03	D-003272-11	MAD2L2	10459	NM_006341	6006019	UCCAGAAACGCAAGAAGUA
Plate 1	D9	M-003272-03	D-003272-12	MAD2L2	10459	NM_006341	6006019	CAACGUGCCGGUCCAGAUG
Plate 1	D9	M-003272-03	D-003272-13	MAD2L2	10459	NM_006341	6006019	GAAAGUGGUGGUGGUGAUU
Plate 1	E9	M-010344-01	D-010344-01	FEN1	2237	NM_004111	19718776	UCACUAAGCAGCACAAUGA
Plate 1	E9	M-010344-01	D-010344-02	FEN1	2237	NM_004111	19718776	AGAAUGACAUCAAGAGCUA
Plate 1	E9	M-010344-01	D-010344-03	FEN1	2237	NM_004111	19718776	GGGCAUCCCUUAUCUUGAU
Plate 1	E9	M-010344-01	D-010344-05	FEN1	2237	NM_004111	19718776	CCCAAGGGAUCCACUAAGA
Plate 1	F9	M-011076-01	D-011076-02	LIG1	3978	NM_000234	4557718	GCAGCGAAGUAUCAUGUCA
Plate 1	F9	M-011076-01	D-011076-03	LIG1	3978	NM_000234	4557718	GAAGCCCGGUUCAUCGCUA
Plate 1	F9	M-011076-01	D-011076-04	LIG1	3978	NM_000234	4557718	GGAAGUACCCGGACAUCAU
Plate 1	F9	M-011076-01	D-011076-17	LIG1	3978	NM_000234	4557718	AAUACAAAUAUGACGGGCA
Plate 1	G9	M-009394-01	D-009394-02	XRCC1	7515	NM_006297	5454171	GGAAUGAUGGCUCAGCUUU
Plate 1	G9	M-009394-01	D-009394-03	XRCC1	7515	NM_006297	5454171	CCCGAUGGAUCUACAGUUG
Plate 1	G9	M-009394-01	D-009394-04	XRCC1	7515	NM_006297	5454171	GAACACGGACAGUGAGGAA
Plate 1	G9	M-009394-01	D-009394-05	XRCC1	7515	NM_006297	5454171	CAACCGCGUUCGCAUGUUU
Plate 1	H9	M-009227-02	D-009227-01	LIG3	3980	NM_002311	73747843	GCUAAUGUCUGCCUGUUUG
Plate 1	H9	M-009227-02	D-009227-03	LIG3	3980	NM_002311	73747843	GAAAGCAGCCUUCCAGGAU
Plate 1	H9	M-009227-02	D-009227-04	LIG3	3980	NM_002311	73747843	GCAAAGCCUUCCGCUAUGA
Plate 1	H9	M-009227-02	D-009227-05	LIG3	3980	NM_002311	73747843	GAAGGGCGUAUGCCGAAUU
Plate 1	A10	M-017166-01	D-017166-01	RAD51AP1	10635	NM_006479	142383906	CCUCAUAUCUCUAAUUGCA
Plate 1	A10	M-017166-01	D-017166-02	RAD51AP1	10635	NM_006479	142383906	UGAACAAUCUCCGGAAAGA
Plate 1	A10	M-017166-01	D-017166-03	RAD51AP1	10635	NM_006479	142383906	GCUGAAAGCAAGAAACCUA
Plate 1	A10	M-017166-01	D-017166-04	RAD51AP1	10635	NM_006479	142383906	GGAUGGCUUUAGAUGACAA
Plate 1	B10	M-006524-01	D-006524-01	ATRX	546	NM_138270	130979649	GCUAAGAGCUCUAUAAUUU
Plate 1	B10	M-006524-01	D-006524-02	ATRX	546	NM_138270	130979649	GCAAAGAACUUCAUCUAAA
Plate 1	B10	M-006524-01	D-006524-03	ATRX	546	NM_138270	130979649	GAGGAAACCUUCAAUUGUA
Plate 1	B10	M-006524-01	D-006524-04	ATRX	546	NM_138270	130979649	GCAGAGAAAUUCCUAAAGA
Plate 1	C10	M-011760-01	D-011760-01	RAD52	5893	NM_134424	109637797	GGAAAUAUGAUCCAUCUUA
Plate 1	C10	M-011760-01	D-011760-02	RAD52	5893	NM_134424	109637797	UAAUUAAUCUGGCCAAUGA
Plate 1	C10	M-011760-01	D-011760-03	RAD52	5893	NM_134424	109637797	CAGAAGGUGUGCUACAUUG
Plate 1	C10	M-011760-01	D-011760-04	RAD52	5893	NM_134424	109637797	GAUGUUGGUUAUGGUGUUA
Plate 1	D10	M-010587-00	D-010587-01	BRIP1	83990	NM_032043	14042977	GAACAGAAGUACACAAUUU
Plate 1	D10	M-010587-00	D-010587-02	BRIP1	83990	NM_032043	14042977	GAUGAUCGCUUUAGGAAUA
Plate 1	D10	M-010587-00	D-010587-03	BRIP1	83990	NM_032043	14042977	GGAAAUAGAUUGGCUAACA
Plate 1	D10	M-010587-00	D-010587-04	BRIP1	83990	NM_032043	14042977	GAACUUGGUGUUACAUUUA
Plate 1	E10	M-016376-02	D-016376-01	FANCD2	2177	NM_001018115	66528887	GGUCAGAGCUGUAUUAUUC
Plate 1	E10	M-016376-02	D-016376-02	FANCD2	2177	NM_001018115	66528887	GAUAAGUUGUCGUCUAUUA
Plate 1	E10	M-016376-02	D-016376-04	FANCD2	2177	NM_001018115	66528887	GAUCAACUCUCCUAAAGAU
Plate 1	E10	M-016376-02	D-016376-18	FANCD2	2177	NM_001018115	66528887	GAACAAAGGAAGCCGGAAU
Plate 1	F10	M-016146-01	D-016146-01	FAM175B	23172	NM_032182	148529022	GGACUGAAGUAUCCUGGAA
Plate 1	F10	M-016146-01	D-016146-02	FAM175B	23172	NM_032182	148529022	CUACAGAGCCUUCUAAUAG
Plate 1	F10	M-016146-01	D-016146-03	FAM175B	23172	NM_032182	148529022	GCUGUGGGCUCUUCCAAUU
Plate 1	F10	M-016146-01	D-016146-04	FAM175B	23172	NM_032182	148529022	CAAUUCCACUCACGCUUUA
Plate 1	G10	M-017033-01	D-017033-01	BOD1L1	259282	NM_148894	87299627	GGACAUGGCUGAUAAAGAA
Plate 1	G10	M-017033-01	D-017033-02	BOD1L1	259282	NM_148894	87299627	GAAGUUGUAACGUCUGAUA
Plate 1	G10	M-017033-01	D-017033-04	BOD1L1	259282	NM_148894	87299627	UUACAGACAUCACAGUUAG
Plate 1	G10	M-017033-01	D-017033-17	BOD1L1	259282	NM_148894	87299627	AGUAGAAGGUUGUGCGAAA
Plate 1	H10	M-003936-00	D-003936-01	VHL	7428	NM_000551	38045904	CCGUAUGGCUCAACUUCGA
Plate 1	H10	M-003936-00	D-003936-02	VHL	7428	NM_000551	38045904	AGGCAGGCGUCGAAGAGUA
Plate 1	H10	M-003936-00	D-003936-03	VHL	7428	NM_000551	38045904	GCUCUACGAAGAUCUGGAA
Plate 1	H10	M-003936-00	D-003936-04	VHL	7428	NM_000551	38045904	GGAGCGCAUUGCACAUCAA
Plate 1	A11	M-019283-02	D-019283-19	FANCA	2175	NM_001018112	66879665	CGACAUGCAUGCUGUGGGA
Plate 1	A11	M-019283-02	D-019283-20	FANCA	2175	NM_001018112	66879665	CGCUUUGGCUGCUGGAGUA
Plate 1	A11	M-019283-02	D-019283-21	FANCA	2175	NM_001018112	66879665	GGACAGAUCUGCACGGCUC
Plate 1	A11	M-019283-02	D-019283-22	FANCA	2175	NM_001018112	66879665	GUUAGAGUUUGCUCAGUAU
Plate 1	B11	M-017404-00	D-017404-01	FBXO18	84893	NM_032807	30795116	GGAAAUAGCUUAUGUGGGA
Plate 1	B11	M-017404-00	D-017404-02	FBXO18	84893	NM_032807	30795116	GAGCCAAGCUUGUGUGUAA
Plate 1	B11	M-017404-00	D-017404-03	FBXO18	84893	NM_032807	30795116	UCACGUGCCUAUUUGGUGU
Plate 1	B11	M-017404-00	D-017404-04	FBXO18	84893	NM_032807	30795116	GCACUUCAGAGUUGAGUCA
Plate 1	C11	D-001206-13	D-001210-01	siGENOME Non-targeting Control	0		0	UAGCGACUAAACACAUCAA
Plate 1	C11	D-001206-13	D-001210-02	siGENOME Non-targeting Control	0		0	UAAGGCUAUGAAGAGAUAC
Plate 1	C11	D-001206-13	D-001210-03	siGENOME Non-targeting Control	0		0	AUGUAUUGGCCUGUAUUAG
Plate 1	C11	D-001206-13	D-001210-04	siGENOME Non-targeting Control	0		0	AUGAACGUGAAUUGCUCAA
